# Rapid sequence evolution driven by transposable elements at a virulence locus in a fungal wheat pathogen

**DOI:** 10.1101/2021.02.16.431386

**Authors:** Nikhil Kumar Singh, Thomas Badet, Leen Abraham, Daniel Croll

## Abstract

Background: Plant pathogens cause substantial crop losses in agriculture production and threaten food security. Plants evolved the ability to recognize virulence factors and pathogens have repeatedly escaped recognition due rapid evolutionary change at pathogen virulence loci (*i.e.* effector genes). The presence of transposable elements (TEs) in close physical proximity of effector genes can have important consequences for gene regulation and sequence evolution. Species-wide investigations of effector gene loci remain rare hindering our ability to predict pathogen evolvability.

Results: Here, we performed genome-wide association studies (GWAS) on a highly polymorphic mapping population of 120 isolates of *Zymoseptoria tritici*, the most damaging pathogen of wheat in Europe. We identified a major locus underlying significant variation in reproductive success of the pathogen and damage caused on the wheat cultivar Claro. The most strongly associated locus is intergenic and flanked by genes encoding a predicted effector and a serine type protease, respectively. The center of the locus contained a highly dynamic region consisting of multiple families of TEs. Based on a large global collection of assembled genomes, we show that the virulence locus has undergone substantial recent sequence evolution. Large insertion and deletion events generated length variation between the flanking genes by a factor of seven (5-35 kb). The locus showed also strong signatures of genomic defenses against TEs (*i.e.* RIP) contributing to the rapid diversification of the locus.

Conclusions: In conjunction, our work highlights the power of combining GWAS and population-scale genome analyses to investigate major effect loci in pathogens.
