## Supplementary Table for "Rapid sequence evolution driven by transposable elements at a virulence locus in a fungal wheat pathogen"

### Sheet: S1
Supplementary Table S1: Phenotypic trait values used for GWAS. The percentage of leaf area covered by lesion (PLACL); p leaf is the pycnidia count per cm2 of leaf area; p lesion is defined as the total number of pycnidia divided by per cm2 lesion area. Tolerance is expressed as the pycnidia count divided by PLACL
Isolates	Collection	PLACL	Pycnidia count	Tolerance	ρ leaf	ρ lesion
ST16CH_1A1	C1	82.0132	8.11111	0.0989001	3.17391	3.81401
ST16CH_1A11	C1	42.2899	3.33333	0.0788211	1.26076	2.01772
ST16CH_1A57	C1	56.0149	5.88889	0.105131	2.17454	2.53213
ST16CH_1B31	C1	14.5273	0.222222	0.0152969	0.106801	0.22238
ST16CH_1B73	C1	58.8801	6	0.101902	2.28562	2.70251
ST16CH_1B8	C1	62.8572	3.88889	0.0618687	1.40461	2.04686
ST16CH_1C31	C1	0	0	NA	0	0
ST16CH_1C65	C1	57.4359	5.44444	0.0947917	1.83848	2.27096
ST16CH_1D1	C1	73.2522	5.11111	0.0697742	1.86582	2.02401
ST16CH_1D23	C1	17.8827	0.888889	0.0497067	0.330942	3.97634
ST16CH_1D8	C1	48.8489	3.88889	0.0796105	1.40163	1.6783
ST16CH_1E21	C1	61.7199	6.22222	0.100814	2.1182	2.26682
ST16CH_1E43	C1	62.7363	7.88889	0.125747	2.78431	5.14945
ST16CH_1E52	C1	79.604	6	0.0753731	2.00058	2.62581
ST16CH_1F11	C1	59.3186	5.11111	0.0861637	1.89891	2.0879
ST16CH_1F19	C1	73.1289	7.11111	0.0972407	2.70076	3.35806
ST16CH_1F4	C1	43.9035	6	0.136663	2.02731	2.9639
ST16CH_1G47	C1	34.6523	2.33333	0.0673356	0.88928	2.17381
ST16CH_1G8	C1	75.7439	12.1667	0.160629	4.26351	4.9878
ST16CH_1H12	C1	36.7446	6.22222	0.169337	1.95253	5.39226
ST16CH_1H32	C1	41.1647	5.66667	0.137658	2.07529	3.33113
ST16CH_1H34	C1	45.5694	4.11111	0.0902165	1.32954	1.96486
ST16CH_1I10	C1	41.8334	4.33333	0.103585	1.53459	2.92345
ST16CH_1K16	C1	41.5588	5.66667	0.136353	1.81902	3.25321
ST16CH_1L32	C1	83.9997	10.7778	0.128307	3.78769	4.15531
ST16CH_1L46	C1	65.8765	11.4444	0.173726	3.70788	4.54665
ST16CH_1M21	C1	54.9479	10.6667	0.194123	3.85102	4.58911
ST16CH_1M28	C1	79.0613	2.11111	0.0267022	0.764151	0.88959
ST16CH_1M33	C1	91.3829	4.61111	0.0504592	1.44818	1.62174
ST16CH_1M59	C1	82.8181	5.44444	0.0657398	1.93311	2.22881
ST16CH_1N1	C1	80.6454	4.44444	0.0551109	1.64607	2.08962
ST16CH_1N25	C1	51.8117	2	0.0386013	0.821139	1.25657
ST16CH_1N6	C1	50.3213	2.33333	0.0463687	0.901623	1.19807
ST16CH_1O25	C1	34.8876	5.11111	0.146502	1.67809	2.85129
ST16CH_1O3	C1	14.27	1.11111	0.0778632	0.344604	1.64835
ST16CH_1O40	C1	48.7912	3.88889	0.0797047	1.62388	3.03625
ST16CH_1O65	C1	70.2987	7.11111	0.101156	2.55539	3.53135
ST16CH_1P22	C1	76.6967	4.55556	0.059397	1.68269	1.95794
ST16CH_1P35	C1	23.8566	1.77778	0.0745192	0.740178	0.808165
ST16CH_1P56_2	C1	32.3586	3.22222	0.0995787	1.20153	1.8247
ST16CH_1P7_2	C1	35.2035	3.33333	0.0946875	1.48034	2.54696
ST16CH_1R15_2	C1	0.726481	0	0	0	0
ST16CH_1R24	C1	19.2811	4.77778	0.247797	1.58543	2.29863
ST16CH_1R36	C1	31.338	5.66667	0.180824	1.81698	2.30648
ST16CH_1R5	C1	37.378	4.22222	0.11296	1.23764	2.00618
ST16CH_1S10	C1	47.8478	9.77778	0.204352	3.46957	5.04271
ST16CH_1S33	C1	80.5486	16.1111	0.200017	5.39394	6.2058
ST16CH_1S7	C1	53.6312	6.11111	0.113947	2.03538	2.44361
ST16CH_1S9	C1	31.7513	2.77778	0.0874854	0.969464	1.80136
ST16CH_1T2	C1	56.1867	12	0.213574	3.98961	5.34614
ST16CH_1T25	C1	66.1559	5.61111	0.0848165	1.96005	3.03046
ST16CH_1T52	C1	76.5788	7.44444	0.0972129	2.63149	3.31008
ST16CH_1U1	C1	59.3164	7.77778	0.131124	2.82202	4.404
ST16CH_1U30	C1	65.5542	7.66667	0.116952	2.82174	4.13614
ST16CH_1U6	C1	54.8342	9	0.164131	3.09331	3.55848
ST16CH_1U9	C1	14.269	1.55556	0.109017	0.500473	1.21166
ST16CH_1V12	C1	58.2133	9.22222	0.158421	3.13421	4.75933
ST16CH_1V20	C1	80.563	15.1111	0.187569	5.82936	6.58038
ST16CH_1V4	C1	88.9759	12.3333	0.138614	4.37031	5.14088
ST16CH_1V50	C1	57.4214	7.27778	0.126743	2.03903	2.26481
ST16CH_1W18	C1	71.412	5.22222	0.0731281	2.0411	2.94585
ST16CH_1W9	C1	23.0953	1	0.0432988	0.207617	1.87866
ST16CH_3A16	C3	72.8785	11.1667	0.153223	4.36175	5.36598
ST16CH_3A51	C3	70.1967	7.5	0.106843	2.55725	2.65979
ST16CH_3B1	C3	69.6818	5.19444	0.0745452	1.99345	2.69173
ST16CH_3B36	C3	53.369	4	0.0749498	1.21448	2.00987
ST16CH_3B8	C3	43.9321	3.94444	0.0897851	1.37223	1.80867
ST16CH_3C19	C3	63.9903	2.88889	0.0451457	1.10998	1.43325
ST16CH_3C23	C3	61.1557	5.66667	0.0926597	2.15382	3.93395
ST16CH_3C6	C3	14.5742	2.66667	0.182971	0.778685	5.04005
ST16CH_3D1	C3	50.1601	8.88889	0.17721	3.07731	4.07754
ST16CH_3D6	C3	46.6406	3.77778	0.0809976	1.30924	4.22136
ST16CH_3E23	C3	51.7537	6.33333	0.122375	2.1541	3.00261
ST16CH_3E34	C3	50.4841	4.22222	0.0836346	1.53207	2.02433
ST16CH_3E45	C3	56.8784	8.44444	0.148465	3.05055	4.47456
ST16CH_3E9	C3	84.4068	6.88889	0.0816154	2.76884	3.46298
ST16CH_3F2	C3	57.6867	2.77778	0.0481528	0.988391	1.49485
ST16CH_3F4	C3	88.04	7.11111	0.0807713	2.53784	3.23584
ST16CH_3F7	C3	81.7103	7.77778	0.0951873	2.91508	3.30619
ST16CH_3F9	C3	66.9454	11	0.164313	4.04654	5.48604
ST16CH_3G6	C3	88.0954	9.44444	0.107207	2.99632	4.48303
ST16CH_3H26	C3	25.7273	6.44444	0.25049	1.52652	3.57844
ST16CH_3H33_2	C3	32.8103	7	0.213348	2.32157	5.64877
ST16CH_3H43	C3	46.6535	4.66667	0.100028	1.67725	1.89756
ST16CH_3H49	C3	75.6862	10.4444	0.137997	3.18017	4.29038
ST16CH_3I14	C3	10.8736	0.222222	0.0204369	0.0848779	0.186918
ST16CH_3K1	C3	80.4008	12.5556	0.156162	4.74259	6.11832
ST16CH_3K32	C3	86.6394	16.3889	0.189162	6.64403	7.68453
ST16CH_3K8	C3	57.9112	20.3333	0.351112	7.15647	13.7486
ST16CH_3M19	C3	77.9661	4.33333	0.0555797	1.59928	1.89444
ST16CH_3M24	C3	40.3831	9.44444	0.233871	2.95094	5.81123
ST16CH_3M36	C3	47.7194	5.11111	0.107108	1.56361	2.79915
ST16CH_3N35	C3	33.3874	3.33333	0.0998382	0.946212	2.34916
ST16CH_3N48	C3	48.9143	8.44444	0.172638	2.72074	5.20644
ST16CH_3N8	C3	42.8274	5.55556	0.12972	1.87043	3.48484
ST16CH_3O21	C3	43.2071	6.11111	0.141438	2.08279	6.66596
ST16CH_3O9	C3	21.248	6	0.282379	2.15485	4.27632
ST16CH_3P15	C3	22.2877	6.66667	0.299118	1.6574	5.22895
ST16CH_3P2	C3	9.08549	1.66667	0.183443	0.617115	1.82518
ST16CH_3P39	C3	25.9121	8.11111	0.313024	2.20476	5.76971
ST16CH_3Q24	C3	86.7706	17	0.195919	6.04942	7.04535
ST16CH_3Q36	C3	88.5081	6.55556	0.0740673	2.15844	2.40687
ST16CH_3Q9	C3	49.9601	7.55556	0.151232	2.61257	4.91822
ST16CH_3R1	C3	44.2364	7	0.158241	2.4015	6.82017
ST16CH_3R32	C3	2.6899	0.111111	0.0413068	0.0362108	0.149575
ST16CH_3R39	C3	78.376	14.3333	0.182879	4.85137	5.91927
ST16CH_3S1	C3	68.086	6.33333	0.0930196	2.43243	3.63265
ST16CH_3S9	C3	92.4095	6.33333	0.0685355	2.40008	2.60715
ST16CH_3T31	C3	57.8891	11.1667	0.192898	4.02551	4.67981
ST16CH_3T39	C3	85.716	14.8889	0.1737	4.66505	5.11275
ST16CH_3T5	C3	74.2729	5.77778	0.0777912	2.16682	2.4713
ST16CH_3U42	C3	87.0906	12.1111	0.139063	4.46609	4.76707
ST16CH_3U55	C3	70.0237	15.3333	0.218973	5.22401	7.75755
ST16CH_3V10	C3	77.5345	8.44444	0.108912	2.96824	3.95395
ST16CH_3V27	C3	87.1044	9	0.103324	3.56321	3.75755
ST16CH_3V30	C3	83.4518	9.44444	0.113172	2.99236	3.53233
ST16CH_3V43	C3	70.7248	14.3333	0.202663	5.03892	8.90018
ST16CH_3W21	C3	67.3491	7.33333	0.108885	2.75198	3.17954
ST16CH_3W3	C3	91.1241	9.55556	0.104863	3.56481	3.94839
ST16CH_3W9	C3	46.9249	9.66667	0.206003	3.19358	10.0694

### Sheet: S2
Supplementary Table S2: Groups of clonal genotypes identified in the GWAS population with information about the collection time point and cultivar of origin. The clonal genotype columns provides a unique identifier. See Singh et al. (2020) for more detailed analyses.
Isolates	Collection	Cultivar	Clonal genotype
ST16CH_1D1	C1	CH Combin	g01
ST16CH_1D8	C1	CH Combin	g01
ST16CH_1L32	C1	Simano	g02
ST16CH_1L46	C1	Simano	g02
ST16CH_1R15_2	C1	CH Combin	g03
ST16CH_1R5	C1	CH Combin	g03
ST16CH_1S10	C1	Zinal	g04
ST16CH_1S33	C1	Zinal	g04
ST16CH_3R1	C3	CH Combin	g05
ST16CH_3R32	C3	CH Combin	g05
ST16CH_3R39	C3	CH Combin	g05
ST16CH_3T31	C3	Lorenzo	g06
ST16CH_3T5	C3	Lorenzo	g06
ST16CH_1F11	C1	Arina	g07
ST16CH_1F19	C1	Arina	g07
ST16CH_3Q24	C3	Runal	g08
ST16CH_3V27	C3	Simano	g08
ST16CH_3V10	C3	Simano	g09
ST16CH_3W3	C3	Titlis	g09
ST16CH_3A51	C3	Runal	g10
ST16CH_1A1	C1	Runal	g10

### Sheet: S3
Supplementary Table S3: List of significantly associated SNPs above 5% FDR for pycnidia counts .
Gene ID	Chromosome	SNP position	p-value	Distance to closest gene (bp)	Protein length	Predicted protein function
Zt09_1_01590	1	4521202	6.84e-09	8237	114	Effector
Zt09_1_00851	1	2503449	1.02e-07	0	559	AMP-binding enzyme, AMP-binding enzyme C-terminal domain
Zt09_15_00024	15	215028	1.44e-07	3388	163	Unknown function
Zt09_10_00310	10	847506	3.52e-07	0	832	Beta-glucan synthesis-associated protein (SKN1)
Zt09_1_01591	1	4528529	3.73e-07	4626	593	Pro-kumamolisin, activation domain, Subtilase family
Zt09_21_00071	21	375662	3.73e-07	2030	394	VID27 cytoplasmic protein
Zt09_15_00047	15	333123	5.6e-07	1827	118	Unknown function
Zt09_12_00411	12	1322716	1.07e-06	0	936	Fungal domain of unknown function (DUF1712)

### Sheet: S4
Supplementary Table S4: Number of isolates from populations on different continents analyzed for transposable element content. Total assembled genomes and total of isolates per population where a scaffold was retrieved containing both genes Zt09_1_01590 and Zt09_1_01591.
Population	Year of sampling	Total isolates	Isolates with scaffold containing both genes
United States	1990	56	0
United States	2015	97	49
Switzerland	1999	37	6
Switzerland	2016	177	50
Australia	2001	27	0
Israel	1992	30	17
